# An eye-tracking study of visual attention in chimpanzees and bonobos when viewing different tool-using techniques

**DOI:** 10.1101/2024.08.01.605994

**Authors:** Yige Piao, James Brooks, Shinya Yamamoto

## Abstract

Chimpanzees and bonobos are excellent tool users and can socially learn various skills. Previous studies on social learning mainly measure success/failure in acquiring new techniques, with less direct measurement of proximate mechanisms like visual attention during the process. This study investigates how apes observe tool-using demonstrations through eye-tracking. After checking initial techniques, six chimpanzees and six bonobos were shown video demonstrations of human demonstrators using a tube to dip (low-efficiency) or suck (high-efficiency) juice, and then tried the task themselves. Attention to each video was compared to participants’ knowledge. Although no individuals acquired the high-efficiency technique through video demonstrations, eye-tracking results revealed attentional differences between individuals familiar with different techniques. Compared with individuals already familiar with both techniques, individuals knowing only the dipping technique showed less attention to the unfamiliar sucking technique. This result indicates that apes may not attend much to what they do not know well, which aligns with reported interplay of action observation and understanding. Attentional patterns to specific areas was similar between species, though there was a tendency towards more attention to faces in bonobos and food in chimpanzees. This study emphasizes the importance of detailed investigation into social learning process using eye-tracking.
