## Supplemental Table 1 for "An eye-tracking study of visual attention in chimpanzees and bonobos when viewing different tool-using techniques"

### Sheet: Sheet1
	Table S1. Participant information
	Species	Age	Sex	Rearing history	Name	Knowledge
	bonobo	52	F	Nursery-peer	Louise	dipping
	bonobo	33	F	Nursery-peer	Ikela	dipping
	bonobo	35	F	Nursery-peer	Lolita	dipping
	bonobo	42	F	Mother	Lenore	dipping
	bonobo	29	M	Nursery-peer	Junior	dipping
	bonobo	21	M	Nursery-peer	Vijay	dipping
	chimpanzee	19	F	Mother	Natsuki	sucking
	chimpanzee	28	F	Nursery-peer	Mizuki	sucking
	chimpanzee	16	F	Mother	Iroha	sucking
	chimpanzee	16	F	Nursery-peer	Hatsuka	sucking
	chimpanzee	25	F	Mother	Misaki	dipping
	chimpanzee	29	M	Mother	Zamba	dipping
	Rearing history: “Mother” indicates individuals reared by their biological mothers, and “Nursery-peer” indicates individuals reared by human caretakers and conspecific peers.
	Knowledge: “dipping” indicates individuals initially dipped the tube into the juice, and “sucking” indicates individuals initially used the tube to suck the juice.
	*For more information of these apes, visit GAIN (https://shigen.nig.ac. jp/gain/, Great Ape Information Network: the online studbook of Japanese apes).
