## Supplemental Table 2 for "An eye-tracking study of visual attention in chimpanzees and bonobos when viewing different tool-using techniques"

### Sheet: Sheet1
	Table S2. Participants’ behaviors in the tube-using task of each trial
	Name	Species	Knowledge	Trial 1	Trial 2	Trial 3	Trial 4	Trial 5
	Louise	bonobo	dipping	none	none	none	none	none
	Ikela	bonobo	dipping	none	quit	none	none	none
	Lolita	bonobo	dipping	dipping	dipping	none	dipping	dipping
	Lenore	bonobo	dipping	quit	none	none	none	none
	Junior	bonobo	dipping	none	none	none	quit	none
	Vijay	bonobo	dipping	none	dipping	quit	quit	dipping
	Natsuki	chimpanzee	sucking	sucking	sucking	sucking	sucking	sucking
	Mizuki	chimpanzee	sucking	sucking	sucking	sucking	sucking	sucking
	Iroha	chimpanzee	sucking	sucking	sucking	sucking	sucking	sucking
	Hatsuka	chimpanzee	sucking	sucking	quit	none	none	none
	Misaki	chimpanzee	dipping	none	none	none	quit	none
	Zamba	chimpanzee	dipping	none	none	none	dipping	dipping
	Note: The results marked in bold indicates these trials were conducted in the room adjacent to the outdoor enclosure.
	Behavioral category:
	(1) dipping: participants put one end of the tube into the juice and take it out, regardless of whether they lick that end.
	(2) sucking: participants use mouth to move the juice upwards inside the tube (higher than the liquid level), regardless of whether the juice reaches mouth.
	(3) quit: participants use the tube to touch the hole or insert through the hole, but without other following action.
	(4) none: participants do not take the tube or just throw it away.
